# Depletion of SMN Protein in Mesenchymal Progenitors Impairs the Development of Bone and Neuromuscular Junction in Spinal Muscular Atrophy

**DOI:** 10.1101/2023.10.06.561282

**Authors:** Sang-Hyeon Hann, Seon-Yong Kim, Ye Lynne Kim, Young-Woo Jo, Jong-Seol Kang, Hyerim Park, Se-Young Choi, Young-Yun Kong

**Affiliations:** School of Biological Sciences, Seoul National University, Seoul 08826, Republic of Korea; Department of Physiology, Dental Research Institute, Seoul National University School of Dentistry, Seoul, 03080, Republic of Korea

## Abstract

Spinal Muscular Atrophy (SMA) is a neuromuscular disorder characterized by the deficiency of the survival motor neuron (SMN) protein, which leads to motor neuron dysfunction and muscle atrophy. In addition to the requirement for SMN in motor neurons, recent studies suggest that SMN deficiency in peripheral tissues plays a key role in the pathogenesis of SMA. Using limb mesenchymal progenitor cells (MPCs)-specific SMN-depleted mouse models, we reveal that SMN reduction in chondrocytes and fibro-adipogenic progenitors (FAPs) derived from limb MPCs causes defects in the development of bone and neuromuscular junction (NMJ), respectively. We showed that impaired growth plate homeostasis, which causes skeletal growth defects in SMA, is due to reduced IGF signaling from chondrocytes rather than the liver. Furthermore, the reduction of SMN in FAPs resulted in abnormal NMJ maturation, altered release of neurotransmitters, and NMJ morphological defects. Transplantation of healthy FAPs rescued the morphological deterioration. Our findings highlight the significance of mesenchymal SMN in neuromusculoskeletal pathogenesis in SMA and provide insights into potential therapeutic strategies targeting mesenchymal cells for the treatment of SMA.
