## Supplemental Table 1 for "Depletion of SMN Protein in Mesenchymal Progenitors Impairs the Development of Bone and Neuromuscular Junction in Spinal Muscular Atrophy"

### Sheet: Sheet1
	Primer sequence used in this study
	Genes	Primer (5'-3')
	Cre F	GCGGTCTGGCAGTAAAAACTATC
	Cre R	GTGAAACAGCATTGCTGTCACTT
	SMN2 COM F	CTGACCTACCAGGGATGAGG
	SMN2 WT R	CCCAGGTGGTTTATAGACTCAGA
	SMN2 MT R	GGTCTGTTCTACAGCCACAGC
	Smn F7 F (ex7sou1)	AGAAGGAAAGTGCTCACATACAAATT
	Smn D7 F (PHR5)	TTCTCTTGATTCCCACTTTGTGGTTC
	Smn F7 R (GS8)	TGTCTATAATCCTCATGCTATGGAG
	Gapdh qRT F	TCATGACCACAGTCCATGCC
	Gapdh qRT R	CAGATCCACGACGGACACAT
	Smn Ex7 qRT F	AGAAGGAAAGTGCTCACATACA
	Smn Ex7 qRT R	AGGATGGATGGACTCCCACA
	Igf1 qRT F	GGAGGCTGGAGATGTACTGTGCT
	Igf1 qRT R	TCCTTTGCAGCTTCCTTTTCTTG
	Igfals qRT F	CAAGGAACAATGGCTCTGAGAAC
	Igfals qRT R	AAGTCTAGGCTGGACAGGTTCTG
	Igfbp3 qRT F	CAACCTGCTCCAGGAAACAT
	Igfbp3 qRT R	TTCTGGGTGTCTGTGCTTTG
	Ghr qRT F	GATTTTACCCCCAGTCCCAGTTC
	Ghr qRT R	GACCCTTCAGTCTTCTCATCCACA
	Col2a1 qRT F	CATCTTGCCGCATCTGTGTG
	Col2a1 qRT R	GGCCCTAATTTTCCACTGGC
	Col10a1 qRT F	ACGCCATAAAGAGTAAAGGGAT
	Col10a1 qRT R	GCTTCCCCGTGGCTGATATT
	Antibodies used in this study
	Product name	Cat.	Species	Source	Conjugate
	Anti-SMN	610646	Mouse	BD Biosciences	*
	Anti-α-tubulin	ab176560	Rabbit	abcam	*
	Anti-Neurofilament M	AB1987	Rabbit	Merckmillipore	*
	Anti-Synaptophysin 1	101 004	Guinea pig	Synaptic Systems	*
	Anti-GFP	ab13970	Chicken	abcam	*
	Anti-Ki67	ab15580	Rabbit	abcam	*
	Anti-Itgb3	13166	Rabbit	Cell Signaling	*
	Anti-p-AKT(S473)	4060S	Rabbit	Cell Signaling	*
	Anti-CD45	103111	Mouse	Biolegend	APC
	Anti-CD31	102409	Mouse	Biolegend	APC
	Anti-Sca-1 (Ly6a)	122507	Mouse	Biolegend	FITC
	Anti-Sca-1 (Ly6a)	108120	Mouse	Biolegend	Pacific blue
	Anti-Vcam1	105703	Mouse	Biolegend	Biotin
	PE-Cy7 Streptavidin	405206		Biolegend	PE-Cy7
	Anti-Rabbit IgG-HRP	W4011		Promega	HRP
	Anti-Mouse IgG-HRP	W4021		Promega	HRP
	Anti-Rabbit IgG-Alexa fluor 488	A11034	Goat	Invitrogen	Alexa fluor 488
	Anti-Chicken IgY-Alexa fluor 488	A11039	Goat	Invitrogen	Alexa fluor 488
	Anti-Rabbit IgG-Alexa fluor Plus 647	A32733	Goat	Invitrogen	Alexa fluor Plus 647
	α-Bungarotoxin, Alexa Fluor 555	B35451		Invitrogen	Alexa fluor 555
	α-Bungarotoxin, Alexa Fluor 488	B13422		Invitrogen	Alexa fluor 488
	Anti-Guinea pig IgG-Alexa fluor 405	ab175678	Goat	abcam	Alexa fluor 405
